# Genome-wide associations reveal human-mouse genetic convergence and modifiers of myogenesis, *CPNE1* and *STC2*

**DOI:** 10.1101/370312

**Authors:** Ana I. Hernandez Cordero, Natalia M. Gonzales, Clarissa C. Parker, Greta Sokoloff, David J. Vandenbergh, Riyan Cheng, Mark Abney, Andrew Skol, Alex Douglas, Abraham A. Palmer, Jennifer S. Gregory, Arimantas Lionikas

## Abstract

Muscle bulk in adult healthy humans is highly variable even after accounting for height, age and sex. Low muscle mass, due to fewer and/or smaller constituent muscle fibers, would exacerbate the impact of muscle loss occurring in aging or disease. Genetic variability substantially influences muscle mass differences, but causative genes remain largely unknown. In a genome-wide association study (GWAS) on appendicular lean mass (ALM) in a population of 85,750 middle-age (38-49 years) individuals from the UK Biobank (UKB) we found 182 loci associated with ALM (*P*<5×10^−8^). We replicated associations for 78% of these loci (*P*<5×10^−8^) with ALM in a population of 181,862 elderly (60-74 years) individuals from UKB. We also conducted a GWAS on hindlimb skeletal muscle mass of 1,867 mice from an advanced intercross between two inbred strains (LG/J and SM/J) which identified 23 quantitative trait loci. 38 positional candidates distributed across 5 loci overlapped between the two species. *In vitro* studies of positional candidates confirmed *CPNE1* and *STC2* as modifiers of myogenesis. Collectively, these findings shed light on the genetics of muscle mass variability in humans and identify targets for the development of interventions for treatment of muscle loss. The overlapping results between humans and the mouse model GWAS point to shared genetic mechanisms across species.
