## Supplemental Table S4 for "Genome-wide associations reveal human-mouse genetic convergence and modifiers of myogenesis, *CPNE1* and *STC2*"

### Sheet: Table S4
Genomic loci associated with ALM in middle-aged adults. Appendicular lean mass loci identified by FUMA and GCTA software packages. The table shows 1)SNP id, 2) chromosome, 3) position, 4) p-value at the peak position for each locus, 5-6) start and end position of of each locus, 7) number of variants within each locus, 8) proportion of phenotypic variance explained by the loci, and 9) Genomic sigi…
rsID	chr	pos	p	start	end	nSNPs	PVE	Locus or ind SNP
rs7556072	1	17708349	1.5e-08	17705585	17774844	91	0.000430151	locus
rs4274112	1	26746199	8.4e-09	26726127	26883511	12	0.000307953	locus
rs11205303	1	149906413	1.3e-09	149892872	149995265	5	0.000364695	locus
rs77548871	1	154988533	3.2e-09				0.000401474	IndSNP
rs76798800	1	154994978	5.8e-15	154836444	156190363	82	0.000609436	locus
rs72702268	1	155046402	3.9e-12				0.000516794	IndSNP
rs111508230	1	155153537	3.8e-09				0.00039718	IndSNP
rs116480793	1	156078376	2.3e-09				0.00032178	IndSNP
rs6425386	1	176445702	7.1e-09	176445702	176877581	110	0.000397908	locus
rs765338709	1	176815194	1.6e-08				0.000429835	IndSNP
rs749128918	1	201884376	9.6e-09	201768715	201887721	45	0.000299444	locus
rs34305872	1	205686523	2e-08	205646278	205799987	56	0.000316983	locus
rs7564708	2	639055	2.3e-10	600575	653874	240	0.000402501	locus
rs12713004	2	23896049	1.4e-14	23879268	24650456	863	0.000746737	locus
rs13006587	2	24060439	1.7e-09				0.000355467	IndSNP
rs200742198	2	24174295	7.4e-14				0.000752737	IndSNP
rs11125333	2	24187086	6.8e-09				0.000449215	IndSNP
2:24316899_CTTTTTTTTTTTTTT_C	2	24316899	1.2e-10				0.000481531	IndSNP
rs72793967	2	24422902	4.3e-09				0.000424241	IndSNP
rs12472142	2	24429513	2.8e-08				0.000344249	IndSNP
rs1260326	2	27730940	2.4e-13	27556721	28113911	97	0.000526137	locus
rs574622475	2	27810518	1.4e-08				0.00033412	IndSNP
rs12692738	2	165558252	8e-09	165501849	165636619	148	0.000339654	locus
rs1978374	2	172153701	1.6e-08				0.000289528	IndSNP
rs968379	2	172401050	6.4e-09				0.000296071	IndSNP
rs56372408	2	172416803	7.7e-13	172153701	172454884	109	0.000518026	locus
rs10930482	2	172430117	1.3e-08				0.000339823	IndSNP
rs11281641	2	217674006	6e-09	217627032	217706171	63	0.000297694	locus
rs2565688	2	218111701	1.9e-11	218025617	218314141	201	0.000465544	locus
rs10804260	2	218290048	6e-10				0.000453285	IndSNP
rs71299684	2	227205620	2e-08				0.000348618	IndSNP
rs35414396	2	227205783	2.1e-10				0.000392833	IndSNP
rs10048834	2	227264611	7.7e-11	227198158	227342966	147	0.000486362	locus
3:13596447_CTTTTTTT_C	3	13596447	3.2e-08	13579276	13610577	104	0.000313859	locus
rs2526390	3	50192760	2.6e-08	49899795	50399695	159	0.000348189	locus
rs1472852	4	17910236	4.1e-13	17785322	18035250	332	0.000594055	locus
rs75682840	4	73483189	1.2e-12	73256856	73555556	222	0.000597917	locus
rs550937743	4	73535246	1.4e-09				0.000394985	IndSNP
rs62372061	5	42847866	9.4e-10	41905430	42847866	14	0.000422857	locus
rs55963623	5	64555615	3.2e-13	64493632	64604013	68	0.000633006	locus
rs115912456	5	82815158	2.6e-09	82758946	82857040	8	0.000416691	locus
rs11241692	5	122727819	3.5e-09	122652493	122813029	115	0.000378867	locus
rs6888037	5	127406259	3.1e-10	127345966	127562880	63	0.000368285	locus
rs148833559	5	172755066	2.4e-11	171891155	173672629	11	0.000408531	locus
rs451643	5	176511432	7.2e-10	176509584	176532217	13	0.000356291	locus
rs10807138	6	34184938	5.6e-10				0.000428755	IndSNP
rs9469775	6	34335091	2.6e-10	34148997	35133074	548	0.000539272	locus
rs3798550	6	34517229	4.6e-08				0.000397764	IndSNP
6:34716886_GA_G	6	34716886	2.7e-08				0.000386462	IndSNP
rs11423823	6	126674371	5e-09	126657472	127080700	247	0.000380284	locus
6:130386212_GGAGA_G	6	130386212	4.6e-09	130328639	130422098	112	0.000373998	locus
rs2854747	7	45959917	1.9e-09	45955029	46010100	43	0.00039834	locus
rs62452720	7	46603759	3.1e-10	46516687	46668763	158	0.000331407	locus
7:46611468_TC_T	7	46611468	3.2e-08				0.0003113	IndSNP
rs2345701	7	46634598	8.5e-10				0.000420716	IndSNP
rs80189144	7	72939939	1.8e-10	72809618	73058017	112	0.00034448	locus
rs42517	7	94037034	4.9e-08	94023646	94052663	13	0.000317187	locus
rs7794796	7	150540196	5.8e-14	150504341	150696008	51	0.000635348	locus
rs6953274	7	150679043	3e-11				0.00052338	IndSNP
rs7839441	8	8979312	5e-09	8813961	9002545	95	0.000444017	locus
rs4840543	8	10954994	3.4e-08	10903475	11080675	107	0.000395138	locus
rs62515408	8	57087545	3e-10	56946546	57299548	379	0.000395962	locus
rs72656010	8	57122215	2e-09				0.000260609	IndSNP
rs62515432	8	57123523	3.7e-09				0.000341956	IndSNP
rs528176153	8	57239133	6.2e-10				0.000392821	IndSNP
rs7842996	8	78107140	2.7e-10	78093837	78277263	96	0.000491371	locus
rs60417486	9	98262178	4.8e-12	98137552	98314415	138	0.000493538	locus
rs10761086	9	99259251	1.9e-11	99084471	99428831	204	0.0005161	locus
rs4837613	9	119309525	1.4e-08	119266695	119485173	52	0.000412687	locus
rs59306092	9	137210049	4.2e-08	137195193	137271756	128	0.000288116	locus
rs79062978	10	72328349	8e-09				0.000361744	IndSNP
rs67848150	10	72355312	3.7e-09				0.000405267	IndSNP
rs113751475	10	72365985	2.7e-08				0.000340028	IndSNP
rs34616741	10	72433025	7.8e-11				0.000463477	IndSNP
rs767673767	10	72433203	9.4e-13	72328349	72484656	193	0.000572822	locus
rs60341058	10	96024357	9.1e-12				0.000506803	IndSNP
rs17109875	10	96026575	2.2e-12				0.000503994	IndSNP
rs11187838	10	96038686	6.9e-26	95204479	97129627	351	0.00126879	locus
rs7078844	10	96081140	2.5e-13				0.00051248	IndSNP
rs6583939	10	96085377	1.7e-10				0.000367517	IndSNP
rs562571184	10	96089533	3.3e-10				0.000408806	IndSNP
rs9420636	10	96132617	3.4e-08				0.00031407	IndSNP
rs2244404	10	96144863	1e-08				0.000316427	IndSNP
rs11042512	11	9872697	4.1e-08				0.000316424	IndSNP
rs57153895	11	10322720	4.1e-13	9802952	10370675	525	0.000657319	locus
11:10367803_TA_T	11	10367803	4.2e-09				0.000352325	IndSNP
rs3736228	11	68201295	1.3e-09				0.000330245	IndSNP
rs57008984	11	68295903	7e-09				0.00030206	IndSNP
11:68330572_GA_G	11	68330572	1.3e-10	68169688	68421458	346	0.000407196	locus
12:3338920_GCACAGCTGGGGCTGA_G	12	3338920	5.6e-09	3338920	3338920	1	0.000420526	locus
rs76895963	12	4384844	3.3e-10	4328521	4384844	2	0.00032628	locus
rs10841508	12	20556594	1.5e-08				0.00034	IndSNP
rs10841515	12	20573236	4.9e-11	20526626	20590695	139	0.000493868	locus
rs10841522	12	20587217	1.2e-08				0.000372658	IndSNP
rs6487088	12	20588382	1.3e-09				0.000479113	IndSNP
12:46752872_CA_C	12	46752872	1e-08	46624901	47005736	325	0.000337871	locus
rs10784502	12	66343810	6.9e-12	66325689	66389968	27	0.000554897	locus
rs6538437	12	93989735	7.4e-09	93962959	94181470	170	0.000364706	locus
rs10777538	12	94133284	3.3e-08				0.000444131	IndSNP
rs1426371	12	108629780	3.5e-11	108545985	108629780	10	0.000499238	locus
rs2575286	12	116298613	3e-08	116281324	116325362	17	0.000387879	locus
rs76019166	12	120690511	1.6e-08	120150734	120834377	149	0.000350736	locus
rs112863429	12	120703715	2.8e-08				0.000325546	IndSNP
rs10846580	12	124415453	1.4e-09	124388511	124500725	133	0.000421459	locus
rs9526646	13	50811673	4.6e-09				0.000368731	IndSNP
rs71190381	13	51120097	4.6e-12	50811673	51254196	210	0.000502324	locus
rs35681675	13	51130374	1.8e-08				0.000386747	IndSNP
rs9568448	13	51132903	8.8e-10				0.000434363	IndSNP
rs797512	13	51226954	8.3e-09				0.000386207	IndSNP
rs565408205	14	60901423	3.4e-08				0.000280494	IndSNP
14:61026519_AAC_A	14	61026519	4.4e-10	60786981	61160190	231	0.000367015	locus
rs3783820	14	61105736	4.7e-08				0.000327993	IndSNP
rs2469082	15	67022312	3.3e-08	66989515	67035153	55	0.000451918	locus
rs35946026	15	84456496	2.8e-11				0.000476844	IndSNP
rs11259919	15	84489802	3.7e-12				0.000526284	IndSNP
rs768397327	15	84575367	1.3e-15	84264404	84955080	454	0.000755062	locus
rs62027787	15	84592978	1.2e-08				0.000385603	IndSNP
rs4842926	15	84608488	3e-08				0.000332778	IndSNP
rs12900471	15	84661307	3.4e-11				0.00045473	IndSNP
rs7359225	15	86082147	7.4e-09	85914575	86082147	197	0.0004274	locus
rs3817428	15	89415247	1.7e-10	89398407	89425331	9	0.000507001	locus
15:99178796_AAAAAC_A	15	99178796	7.8e-12	99172742	99194896	18	0.000530087	locus
rs142032045	16	30029600	2.7e-09	29924422	30147265	173	0.000283499	locus
rs775400785	16	30043963	4.1e-08				0.000228401	IndSNP
rs2071390	16	30081367	1.4e-08				0.000330037	IndSNP
rs1121980	16	53809247	9.7e-15	53797908	53848561	126	0.00063485	locus
rs8059189	16	86417349	1.5e-09	86416394	86437767	23	0.000466334	locus
rs45445495	17	42343701	1.1e-08				0.000357436	IndSNP
rs72826852	17	42788590	2e-08				0.000343994	IndSNP
rs4986167	17	43202492	8.4e-09	42105151	43212521	67	0.00032069	locus
rs28397663	17	47328183	1.8e-08				0.000392305	IndSNP
rs4987082	17	47481374	3.1e-09	47260130	47513711	129	0.000420508	locus
rs551382282	17	61801806	4.1e-11				0.000535479	IndSNP
rs2854223	17	61939014	1e-09				0.000498103	IndSNP
17:61989235_GGA_G	17	61989235	6.7e-10				0.000446144	IndSNP
rs2005172	17	61996255	1.9e-15	61606190	62021003	417	0.00084294	locus
rs7229351	18	46516374	1e-09	46501070	46529282	21	0.000486933	locus
rs71336393	18	57855319	1.7e-11	57730096	57920877	220	0.000532009	locus
rs68033110	18	57914679	2.4e-09				0.000402274	IndSNP
rs6082354	20	21217976	6.3e-09	21054993	21414058	272	0.000319692	locus
20:32675517_AT_A	20	32675517	3.3e-09				0.000505713	IndSNP
rs8184730	20	32952528	2.9e-10				0.000553379	IndSNP
rs539218700	20	32958468	2.2e-11				0.00060324	IndSNP
rs759049867	20	33005509	1.3e-11				0.000729469	IndSNP
20:33049514_TAA_T	20	33049514	4.4e-10				0.00049335	IndSNP
rs565653815	20	33074817	2e-13				0.000728852	IndSNP
rs535726383	20	33151428	1.3e-11				0.000630923	IndSNP
rs571781683	20	33242808	3e-10				0.00054033	IndSNP
rs374704114	20	33283406	2.1e-08				0.000446781	IndSNP
rs6088618	20	33409350	2.5e-19				0.0010064	IndSNP
20:33416415_CA_C	20	33416415	4.4e-08				0.00041457	IndSNP
rs67719508	20	33487278	5.3e-12				0.000574589	IndSNP
20:33494137_CA_C	20	33494137	1e-09				0.000469744	IndSNP
rs34433793	20	33537226	4.4e-11				0.000642225	IndSNP
rs6058181	20	33694801	1.3e-08				0.000529358	IndSNP
20:33724557_GAA_G	20	33724557	1.6e-08				0.000493895	IndSNP
rs6120854	20	33757180	1.4e-09				0.000468313	IndSNP
rs148597850	20	33793257	2.2e-08				0.000379562	IndSNP
rs6060308	20	33794378	2e-14				0.000861533	IndSNP
rs2425020	20	33823832	8.3e-11				0.000586091	IndSNP
rs6120880	20	33829406	1.3e-23	32513699	35793260	2470	0.00138668	locus
rs8120559	20	33880546	4.1e-10				0.000509293	IndSNP
rs7272884	20	33883015	2.2e-08				0.00046134	IndSNP
rs11481307	20	33915814	1.3e-11				0.00056112	IndSNP
20:33929021_CAAAAAA_C	20	33929021	1.8e-10				0.000478619	IndSNP
rs17421899	20	33935438	1e-09				0.000550521	IndSNP
rs551320013	20	33945474	3.9e-13				0.000631788	IndSNP
rs547181612	20	33959147	2.9e-17				0.000891816	IndSNP
rs143384	20	34025756	6e-23				0.00120204	IndSNP
rs34414056	20	34030425	6.9e-09				0.000398053	IndSNP
rs6142416	20	34174092	6.9e-10				0.000465114	IndSNP
20:34182855_ATTTTTTTTTTTT_A	20	34182855	1.1e-10				0.000548672	IndSNP
rs753827512	20	34204555	2.7e-14				0.000699667	IndSNP
rs532201406	20	34301588	1.3e-13				0.000719572	IndSNP
20:34315572_AT_A	20	34315572	1.1e-08				0.000412678	IndSNP
20:34377771_GCC_G	20	34377771	2.4e-10				0.000471596	IndSNP
rs113938713	20	34461027	1.2e-09				0.000443377	IndSNP
20:34476931_CTTTTTTTTTTTTTTT_C	20	34476931	4.6e-08				0.000393363	IndSNP
20:34531418_TA_T	20	34531418	3.9e-09				0.000454792	IndSNP
rs6141600	20	34712310	7.2e-11				0.000530228	IndSNP
rs56024251	20	35390678	7.4e-10				0.000550874	IndSNP
rs6066093	20	45493264	3e-08	45440006	45556516	49	0.000393966	locus
