## Supplemental Table S6 for "Genome-wide associations reveal human-mouse genetic convergence and modifiers of myogenesis, *CPNE1* and *STC2*"

### Sheet: Table S6
QTLs associated with skeletal muscle mass in LGSM AIL mice. Summary of skeletal muscle mass QTLs identified in LGSM mice, each column in this table represents 1) QTL identifier, 2) trait of each QTL, 3) chromosome location of the peak SNP, 4) -log10 P value, 5) proportion of phenotypic variance explained by the QTL, 6) QTL start base pair position, 7) QTL end base pair position, 8) width of the Q…
QTL id	Trait	peak snp pos	-log10p	PVE	QTL start	QTL end	Wide Mb	LG/ het/ SM	Genes
Skmw43	EDL	1:87255973	6.32	0.9	85550285	87395436	1.84	8.57/ 8.79/ 8.73	167
	TA	1:87325000	5.8	1.2	83442398	88624908	5.18	46.79/ 47.76/ 48.06
Skmw63	Soleus	2:101662134	5.18	1.26	97953543	102645782	4.69	7.53/ 7.26/ 7.12	28
Skmw64	Gastroc	3:148832808	5.55	2.28	146300868	150982467	4.68	107.14/ 108.86/ 111.04	50
	TA	3:151047417	5.52	1.62	148033317	151340029	3.3	46.05/ 47.21/ 47.86
Skmw48	TA	4:62843781	5.7	1.56	62220056	69919794	7.69	47.65/ 46.78/ 46.10	73
	EDL	4:65416188	13.57	3.88	65246120	66536974	1.29	8.82/ 8.57/ 8.30
Skmw49	Gastroc	4:132914412	6.99	1.54	131710493	133983265	2.27	111.55/ 110.19/ 108.29	131
	EDL	4:132943072	8.16	1.93	129965551	133983265	4.01	8.84/ 8.71/ 8.51
Skmw50	Gastroc	7:5282714	6.34	0.23	4577470	16953936	12.37	111.21/ 109.03/ 108.05	644
	TA	7:5282714	5.33	1.38	3503912	6278482	2.77	47.74/46.94/46.29
Skmw51	TA	7:44628444	6.78	2.01	44575519	45025958	0.45	47.718/ 46.87/ 45.66	34
	Gastroc	7:45025443	7.85	2.01	44901740	45053023	0.15	110.93/ 108.61/ 106.11
	EDL	7:45025443	6.54	2.17	44575519	45025958	0.45	8.75/ 8.54/ 8.40
Skmw34	Gastroc	7:109218379	8.72	1.17	107294508	111013102	3.71	110.51/ 110.23/ 107.38	198
	TA	7:109218379	12.91	2.08	109192251	111013102	1.82	47.80/ 47.14/ 46.02
	Soleus	7:110686587	7.25	1.18	109116573	114993501	5.87	7.38/ 7.25/ 7.04
	EDL	7:110986447	13.47	2.83	109460130	111013102	1.55	8.82/ 8.64/ 8.41
Skmw52	TA	8:128607127	6.95	1.67	128601355	128683864	0.08	46.28/ 47.22/ 47.96	3
Skmw53	EDL	10:119939128	7.5	1.88	119565635	119969040	0.4	8.77/ 8.64/ 8.50	5
Skmw54	TA	10:121639039	5.69	0.81	121540206	122019225	0.47	47.96/ 47.13/ 46.56	8
Skmw55	TA	11:31523332	6.86	1.31	29749029	32379535	2.63	47.73/ 47.12/46.29	55
	EDL	11:31680504	11.18	1.81	31372737	32644975	1.27	8.78/ 8.66/ 8.44
	Gastroc	11:31753896	5.46	0.7	31325432	32795567	1.47	110.49/ 110.04/ 107.88
	Soleus	11:31753956	5.44	0.9	31379430	32835551	1.45	7.35/ 7.29/ 7.03
Skmw44	TA	11:109541001	6.71	1.63	108184643	109792775	1.6	46.55/ 47.44/ 48.09	33
Skmw56	EDL	11:111390245	13.37	2.53	111144720	111811380	0.66	8.53/ 8.73/ 9.06	4
Skmw45	Gastroc	12:9417325	6.53	1.2	8162576	10401853	2.23	110.87/ 110.45/ 108.41	39
Skmw57	TA	12:105094850	5.96	2.01	102626836	106975629	4.34	48.21/ 46.92/ 46.53	130
Skmw46	EDL	13:104435003	20.53	5.27	104284915	107527275	3.24	8.47/ 8.76/ 9.13	55
	Gastroc	13:104617159	12.76	2.79	104261222	107527275	3.26	108.25/ 110.83/ 113.27
	Soleus	13:104617159	6.18	1.7	103150117	107527275	4.37	7.15/ 7.31/ 7.56
	TA	13:105148844	12.81	3.51	104261222	107527275	3.26	46.57/ 47.42/ 49.55
Skmw58	EDL	15:52165605	5.96	1.57	50795676	53285678	2.49	8.90/ 8.72/ 8.55	24
Skmw59	Soleus	15:81743512	5.9	0.66	81550235	81786938	0.23	7.08/ 7.25/ 7.33	10
Skmw47	Soleus	16:32545004	6.3	1.13	31485647	33369337	1.88	7.33/ 7.24/ 6.93	66
Skmw60	TA	17:34968724	5.27	0.77	32441452	35301060	2.85	46.68/ 47.18/ 47.87	219
Skmw61	Gastroc	17:44724282	7.23	1.54	43396777	46521031	3.12	108.52/ 110.22/ 112.00	79
Skmw62	TA	19:5922485	5.65	1.38	5014789	8980461	3.96	46.67/ 47.16/ 48.67	212
