## Supplemental Table S8 for "Genome-wide associations reveal human-mouse genetic convergence and modifiers of myogenesis, *CPNE1* and *STC2*"

### Sheet: Table S8
Meta-analysis of the LGSM AIL mice - QTLs associated with skeletal muscle mass in LGSM AIL mice. Summary of skeletal muscle mass QTLs identified in LGSM mice, each column in this table represents 1) QTL identifier, 2) trait of each QTL, 3) chromosome location of the peak SNP, 4) -log10 P value, 5) QTL start base pair position, 6) QTL end base pair position, 7) width of the QTL based on 1.5 LOD in…
QTL id	Phenotype	peak snp pos	-log10p	QTL start	QTL end	Wide Mb
Skmw43	GASTROC	1:85982820	7.91692	83649225	87270386	3.62116
	TA	1:85982820	9.67792	85964415	87533711	1.5693
	EDL	1:85990100	11.2222	85964415	87269026	1.30461
Skmw65	TA	2:123320941	5.19754	116944990	125082790	8.1378
Skmw48	EDL	4:65592436	8.38957	64814933	66419126	1.60419
Skmw49	EDL	4:132943072	7.37665	129965551	133983265	4.01771
	GASTROC	4:132943072	7.35835	131710493	133581068	1.87058
Skmw66	TA	6:143726642	6.70652	142504046	143886883	1.38284
Skmw51	TA	7:44712113	5.77656	44575519	45025958	0.450439
	GASTROC	7:45047913	5.79039	44575519	55264999	10.6895
Skmw34	GASTROC	7:109171421	6.69619	108892174	111117231	2.22506
	EDL	7:110686587	12.1323	109460130	113934172	4.47404
	TA	7:110916351	12.1981	109216821	111013102	1.79628
	SOLEUS	7:113316522	10.0582	112882775	114993501	2.11073
Skmw55	EDL	11:31753956	6.22109	29749029	32912933	3.1639
Skmw44	TA	11:108361523	8.82807	108360211	109792775	1.43256
	EDL	11:109581766	12.4711	109495477	111661154	2.16568
Skmw57	TA	12:83323700	6.60639	82154806	106036190	23.8814
Skmw46	SOLEUS	13:104617159	6.82235	104210996	107527275	3.31628
	TA	13:104617159	14.3748	104261222	107527275	3.26605
	EDL	13:104617159	14.3748	104261222	107527275	3.26605
	GASTROC	13:104617159	12.7111	104600655	107527275	2.92662
Skmw58	EDL	15:52169436	5.57029	50692616	52417569	1.72495
Skmw60	TA	17:34487953	5.68729	32441452	35301060	2.85961
Skmw61	GASTROC	17:44741383	6.88609	43682235	44899386	1.21715
